# Identifying Artifacts from Large Library Docking

**DOI:** 10.1101/2024.07.17.603966

**Authors:** Yujin Wu, Fangyu Liu, Isabella Glenn, Karla Fonseca-Valencia, Lu Paris, Yuyue Xiong, Steven V. Jerome, Charles L. Brooks, Brian K. Shoichet

## Abstract

While large library docking has discovered potent ligands for multiple targets, as the libraries have grown, the very top of the hit-lists can become populated with artifacts that cheat our scoring functions. Though these cheating molecules are rare, they become ever-more dominant with library growth. Here, we investigate rescoring top-ranked molecules from docking screens with orthogonal methods to identify these artifacts, exploring implicit solvent models and absolute binding free energy perturbation (AB-FEP) as cross-filters. In retrospective studies, this approach deprioritized high-ranking non-binders for nine targets while leaving true ligands relatively unaffected. We tested the method prospectively against results from large library docking AmpC β-lactamase. From the very top of the docking hit lists, we prioritized 128 molecules for synthesis and experimental testing, a mixture of 39 molecules that rescoring flagged as likely cheaters and another 89 that were plausible true actives. None of the 39 predicted cheating compounds inhibited AmpC up to 200µM in enzyme assays, while 57% of the 89 plausible true actives did do so, with 19 of them inhibiting the enzyme with apparent K_i_ values better than 50µM. As our libraries continue to grow, a strategy of catching docking artifacts by rescoring with orthogonal methods may find wide use in the field.

**Graphical TOC Entry:** 
