## Supplementary material for "Identifying Artifacts from Large Library Docking": Ampc prospective experimental and computational results.

### Sheet: Sheet1
Compounds	FACTS Prediction	DOCK, kcal/mol	FEP, kcal/mol	MM/GBSA, kcal/mol	SMILES	Experimental Ki, uM, 3 points	Experimental Ki uM, Full CRC	Short Code
ZINCgq000000dsln	Likely artifacts	-150.889	-2.75	-59.35	CC#CCCN1C=C(I)C(C)=C(C#N)C1=O	NA		dsln
ZINCoD000000Z8ck	Likely artifacts	-144.302	-1.58	-115.77	CCC(CSC)NC(=O)N1CCCC1CN2C=NC=3C=CC=CC23	NA		Z8ck
ZINCpv000000awZV	Likely artifacts	-134.685	-1.24	-58.58	CN1C=C(Br)C(=CC1=O)C(=O)N(CC=2C=CC=CC2)C(CO)C3CC3	NA		awZV
ZINCor000006A8F3	Likely artifacts	-127.918	-4.57	-84.19	CC#CCCC(=O)NC12CCC2CN(C1)C(=O)C=3SC=CC3C#N	NA		A8F3
ZINCoi000009xl8B	Likely artifacts	-126.197	-10.31	-131.59	[O-][N+](=O)C=1C=CC(=CC1)S(=O)(=O)NNC(=O)CC=2C=CC(F)=CC2	NA		xl8B
ZINCoI000000O68P	Likely artifacts	-125.399	-2.46	-93.54	CC=1C=CC(CC(=O)OCC=2C=C(Br)C=C(C#N)C2)=CC1[N+](=O)[O-]	NA		O68P
ZINCox000002yfXz	Likely artifacts	-121.086	-1.11	-33.34	CC1=NSC(NCC2CN(C2)C(=O)CC=3C=CC(C)=CC3)=C1C#N	NA		yfXz
ZINCjn000003AOGM	Likely artifacts	-121.03	-1.3	-112.58	CC1(C)C(CO)CCN1C(=O)C2=CC(=O)NC=C2Br	NA		AOGM
ZINCog000001c3pe	Likely artifacts	-117.354	-1.85	-144.66	[O-][N+](=O)C=1C=CC(=CC1F)S(=O)(=O)NNC(=O)NCC2=CC=CO2	NA		c3pe
ZINCoo000009yZpV	Likely artifacts	-117.313	-9.41	-263.63	[O-][N+](=O)C=1C=CC(=CC1)S(=O)(=O)NNC(=O)CC=2C=CC(Cl)=CC2	NA		yZpV
ZINCpN000008cpmV	Likely artifacts	-113.517	-3.43	-120.6	CC=1C=CC(OCC2=NC(=CS2)C(=O)OCC=3SC=CC3C#N)=CC1	NA		cpmV
ZINCnd000000Uxrk	Likely artifacts	-113.42	2.11	-243.33	[O-][N+](=O)C=1C=CC(=CC1)S(=O)(=O)NNC(=O)C=2C=CC=C(F)N2	NA		Uxrk
ZINCh500000cIUEu	Likely artifacts	-109.081	-7.19	-149.94	NC(=O)NNS(=O)(=O)C=1C=CC(=CC1)[N+](=O)[O-]	NA		IUEu
ZINCj6000002l73z	Likely artifacts	-108.555	-6.8	-255.65	CN(C)C(=O)NNS(=O)(=O)C=1C=CC(=CC1)[N+](=O)[O-]	NA		l73z
ZINCm7000000jvXB	Likely artifacts	-108.103	-1.77	-287.82	COCCCNC(=O)NNS(=O)(=O)C=1C=CC(=CC1)[N+](=O)[O-]	NA		jvXB
ZINCmN00000cD5aZ	Likely artifacts	-106.874	-2.47	-59.87	CC(C(=O)OCC=1C=C(Cl)C=C(C#N)C1)C=2C=CC(C)=CC2	NA		D5aZ
ZINCpM000007I5bG	Likely artifacts	-103.591	-1.87	-7.09	BrC=1C=CC=CC1CC2CCCN2CC3=NC=NN3C=4C=CC=CC4	NA		I5bG
ZINCmn000007ZrPg	Likely artifacts	-102.121	-5.88	-51.88	CC1=CC(=O)N2N=C(COC(=O)C=3C=CSC3C#N)SC2=N1	NA		ZrPg
ZINCpv0000017CY1	Likely artifacts	-101.898	-2.27	-127.51	BrC1=CNC(=O)C=C1C(=O)N2CCCC2CC3=CN(CCC=C)N=N3	NA		7CY1
ZINCor000006JaGZ	Likely artifacts	-101.89	0.05	-145.47	CC1(CC1)C#CC(=O)N2CCCC(C2)NC(=O)C=3SC=CC3C#N	NA		JaGZ
ZINCl900000dUKRo	Likely artifacts	-101.333	-1.42	0	OCC12COC(=O)C2CCN1C(=O)C3=CC(=O)NC=C3Br	NA		UKRo
ZINCkD000003L9tT	Likely artifacts	-101.061	-1.25	-45.2	BrC1=CNC(=O)C=C1C(=O)N2CCCC2CC3CCC3	NA		L9tT
ZINCnc000000Lc3B	Likely artifacts	-100.076	-2.4	-216.7	CSCC(=O)NNS(=O)(=O)C=1C=CC(=CC1)S(=O)(=O)C(F)(F)F	NA		Lc3B
ZINCoI0000042viT	Likely artifacts	-99.9233	-1.56	-72.33	FC=1C=C(C#N)C=CC1CCC(=O)OCC=2C=C(Cl)C=C(C#N)C2	NA		2viT
ZINCo500000ndUYF	Likely artifacts	-98.5509	-1.19	-105.71	OC(CC#C)C(=O)NCCC1CSCCN1C(=O)COCCC#C	NA		dUYF
ZINCph00000DiffJ	Likely artifacts	-97.9967	-1.74	-16.34	CC1(CCCN(C1)C(=O)COCCC#C)NC(=O)C(CC#C)CC#C	NA		iffJ
ZINCmc000000FAiN	Likely artifacts	-97.1319	-1.09	-120.12	CCC(=O)NNS(=O)(=O)C=1C=CC(=CC1)S(=O)(=O)C(F)(F)F	NA		FAiN
ZINCnk00000lxyzm	Plausible hits	-96.401	-10.08	-210.35	[Na+].COC(=O)CC1CC(CCO1)NS(=O)(=O)C=2C=CC=C(Cl)C2[O-]	NA		xyzm
ZINCou000005M7me	Plausible hits	-95.8413	-9	-250.32	[Na+].[O-]C=1C(Cl)=CC=CC1S(=O)(=O)NC2CCN(CC3=CSC=N3)CC2	NA		M7me
ZINCov000001khNo	Likely artifacts	-95.6834	-2.3	-50.07	CC(C)N1C=C(CC2CCCN2C(=O)C3=CC(=O)NC=C3Br)N=N1	NA		khNo
ZINCpI00000aW9kP	Plausible hits	-94.7431	-11.39	-173.3	[Na+].[O-]C=1C(Cl)=CC=CC1S(=O)(=O)NC=2C=CC=CC2OCC3=CSC=N3	26.67		W9kP
ZINCp700000fJIrI	Plausible hits	-94.4655	-13.55	-154.68	CC=1C=CC=C(OCC(O)CNS(=O)(=O)C=2C=NN(C)C2C(=O)O)C1	239.45		JIrI
ZINCiC000002aJ56	Likely artifacts	-94.3612	-2.71	-48.78	FC=1C=C(C#N)C(Br)=CC1N2C=C(Br)C(C#N)=N2	NA		aJ56
ZINCpq000008hdeZ	Plausible hits	-94.1062	-10.65	-146.54	[Na+].[O-]C=1C(Cl)=CC=CC1S(=O)(=O)NCC=2C=CN=C(OC3CCOC3)C2	132.7		hdeZ
ZINCpH000009MUiu	Plausible hits	-94.0327	-14.05	-105.39	[Na+].CC1(C)CC(NS(=O)(=O)C=2C=CC=C(Cl)C2[O-])C=3C=C(F)C=CC3O1	6.24	2.44	MUiu
ZINCpk00000jZDQt	Plausible hits	-94.0306	-11.54	-202.56	[Na+].CN(CCC=1C=CC=CN1)C(=O)CNS(=O)(=O)C=2C=CC=C(Cl)C2[O-]	NA		ZDQt
ZINCoG000003TUTt	Plausible hits	-93.985	-15.64	-165.95	[Na+].NC=1C(NS(=O)(=O)C=2C=C(Cl)C=C(Cl)C2[O-])=CC(Cl)=CC1[N+](=O)[O-]	8.64		TUTt
ZINCpu000002TSFE	Likely artifacts	-93.9575	-7.49	-335.78	CS(=O)(=O)NC=1C=CC=CC1NS(=O)(=O)C=2C=CC(=CC2Cl)[N+](=O)[O-]	NA		TSFE
ZINCpj00000dAxAq	Likely artifacts	-93.6458	-5.15	-61.11	O=C(CCCC#C)N1CC(CC2OCCC21)C(=O)N3CCCC3C#N	NA		AxAq
ZINCqo00000kNqT1	Plausible hits	-93.6018	-14.21	-206.38	CN1N=CC(=C1C(=O)O)S(=O)(=O)NC2CC(C)(C)OC=3C=C(F)C=CC23	5.4	4.74	NqT1
ZINCpm00000drMqn	Plausible hits	-93.5696	-12.19	-165.15	CSC=1C=CC=2OCCC(NS(=O)(=O)C=3C=NN(C)C3C(=O)O)C2C1	47.18		rMqn
ZINCpv0000008Z5r	Plausible hits	-93.4982	-11.88	-147.12	[Na+].CC=1C(NS(=O)(=O)C=2C=C(F)C=CC2[O-])=CC=CC1N3CCOC3=O	4.15	4.79	8Z5r
ZINCmu000005Gx9b	Plausible hits	-93.3991	-11.18	-213.38	[Na+].CCCCCC(NS(=O)(=O)C=1C=CC=C(Cl)C1[O-])C(=O)OC	76.01		Gx9b
ZINCnx000006GPvT	Plausible hits	-93.3855	-8.82	-244.82	[Na+].[O-]C=1C(Cl)=CC(Cl)=CC1S(=O)(=O)NCC2=NC=3N=CC=CC3O2	NA		GPvT
ZINCoA000007NWck	Plausible hits	-93.3819	-11.17	-129.72	[Na+].CCOC(=O)C(CCCC(C)C)NS(=O)(=O)C=1C=CC=C(Cl)C1[O-]	137.77		NWck
ZINCoi00000cksgH	Plausible hits	-93.1598	-11.01	-135.48	[Na+].OC(CNS(=O)(=O)C=1C=CC=C(Cl)C1[O-])CS(=O)(=O)C2=CC=CS2	NA		ksgH
ZINCjs000002LAYl	Likely artifacts	-93.1187	-1.87	-123.06	[O-][N+](=O)C=1C=C(C#N)C=CC1N2C=C(Br)C(C#N)=N2	NA		LAYl
ZINCon00000986Sc	Plausible hits	-93.0928	-12.94	-101.6	CN1N=CC(=C1C(=O)O)S(=O)(=O)NC2CCSC=3C=CC(F)=CC23	16.78		86Sc
ZINCqq000005kNls	Plausible hits	-93.0735	-9.4	-311.16	[Na+].CC1CN(CCN1C(=O)CCC2=CNC=N2)C(=O)C=3C=CC(Cl)=C([O-])C3	NA		kNls
ZINCpv0000009AQO	Plausible hits	-92.9944	-12.01	-140.92	[Na+].CC=1C=CC(NS(=O)(=O)C=2C=C(F)C=CC2[O-])=CC1N3CCOC3=O	20.47		9AQO
ZINCpn00000rXOde	Plausible hits	-92.8693	-10.68	-255.57	[Na+].[O-]C=1C(Cl)=CC=CC1S(=O)(=O)NCC(=O)N2CCOC=3C=CC=CC23	189.68		XOde
ZINCpw000000rvZL	Plausible hits	-92.8674	-10.94	-150.42	[Na+].[O-]C=1C(Cl)=CC=CC1CNC(=O)NCC2=NN=CN2C=3C=CC=CC3	NA		rvZL
ZINCoy000006eqH9	Plausible hits	-92.836	-9.59	-132.32	[Na+].COC(=O)C(CC1CCCCC1)NS(=O)(=O)C=2C=CC=C(Cl)C2[O-]	96.07		eqH9
ZINCnm00000cvbYY	Plausible hits	-92.8136	-8.92	-347.53	[Na+].[O-]C=1C(Cl)=CC(Cl)=CC1S(=O)(=O)NCC=2N=C3N=CC=CN3N2	NA		vbYY
ZINCnk00000lxP4C	Plausible hits	-92.783	-10.12	-190.93	[Na+].COC(=O)C1(C)CC(CCO1)NS(=O)(=O)C=2C=CC=C(Cl)C2[O-]	NA		xP4C
ZINCps00000bYqD2	Plausible hits	-92.7436	-11.34	-265.94	[Na+].COC(=O)C(CC=1C=CC=C(F)C1)NS(=O)(=O)C=2C=CC=C(Cl)C2[O-]	211.59		YqD2
ZINCi90000015RCZ	Likely artifacts	-92.7209	-2.84	-291.58	CCC(=O)NNS(=O)(=O)C=1C=CC(=CC1)[N+](=O)[O-]	NA		5RCZ
ZINCow000007stYf	Plausible hits	-92.6571	-11.44	-212.31	[Na+].COC(=O)C(CC1CCC=CC1)NS(=O)(=O)C=2C=CC=C(Cl)C2[O-]	136.6		stYf
ZINCmD000003hcOZ	Likely artifacts	-92.6436	-2.68	-118.93	CSSCC(NC(=O)C1(CC=2C=CC=CC2Br)CC1)C(=O)O	NA		hcOZ
ZINCoj00000cLVhE	Plausible hits	-92.6389	-8.82	-285.41	[Na+].CCOC(=O)CN1CCC(CC1)NS(=O)(=O)C=2C=CC=C(Cl)C2[O-]	NA		LVhE
ZINCpH000009MUiv	Plausible hits	-92.6063	-13.29	-93.48	[Na+].CC1(C)CC(NS(=O)(=O)C=2C=CC=C(Cl)C2[O-])C=3C=CC(F)=CC3O1	1.11	1.77	MUiv
ZINCnv00000a2KFN	Plausible hits	-92.6062	-12.98	-116.6	[Na+].CC(NS(=O)(=O)C=1C=CC=C(Cl)C1[O-])C(O)C=2C=CC=CC2F	126.83		2KFN
ZINCph00000DjVdA	Likely artifacts	-92.546	-0.74	-92.95	CCN(C1CCN(CC1)C(=O)C2(CC2(C)C)C#N)C(=O)C(O)CC#C	NA		jVdA
ZINCpw0000078RGE	Plausible hits	-92.5158	-11.87	-142.69	[Na+].COC(=O)C=1C=C(NS(=O)(=O)C=2C=C(Cl)C=C(Cl)C2[O-])C=NC1OC	72.85		8RGE
ZINCpH000006lzsO	Plausible hits	-92.5012	-14.79	-160.77	[Na+].COC(=O)C(C)C=1C=CC=C(NS(=O)(=O)C=2C=C(Cl)C=C(Cl)C2[O-])C1	20.97		lzsO
ZINCpt000002N6EW	Plausible hits	-92.483	-12.14	-187.07	[Na+].COCCS(=O)CC=1C=CC=C(NS(=O)(=O)C=2C=C(C)C=CC2[O-])C1	NA		N6EW
ZINCn500000e2lmn	Likely artifacts	-92.4391	-0.85	-167.97	CC(O)C(=O)NCCN(C1CC1)C(=O)CN2C=CC(C)=CC2=O	NA		2lmn
ZINCmq000004F5JH	Plausible hits	-92.3985	-9.68	-160.89	[Na+].COC(=O)C(CC1CCC1)NS(=O)(=O)C=2C=CC=C(Cl)C2[O-]	144.67		F5JH
ZINCoy000006lfDY	Plausible hits	-92.3662	-10.57	-196.09	[Na+].CC(NS(=O)(=O)C=1C=CC=C(Cl)C1[O-])C(=O)C=2C=CC(F)=CC2F	128.75		lfDY
ZINCpC00000cv1aC	Plausible hits	-92.3645	-11.68	-133.96	[Na+].CCOC(=O)C(CC1CCCCC1)NS(=O)(=O)C=2C=CC=C(Cl)C2[O-]	95.89		v1aC
ZINCpN00000f81Ih	Plausible hits	-92.2875	-10.43	-113.82	[Na+].[O-]C=1C(Cl)=CC=CC1S(=O)(=O)NC(CC=2C=CC=CC2)C3=CC=CS3	105.11		81Ih
ZINClo00000koz9f	Plausible hits	-92.1518	-10.53	-231.95	[Na+].COC(=O)C(CCC=C)NS(=O)(=O)C=1C=CC=C(Cl)C1[O-]	112.17		oz9f
ZINCmt000005rCuN	Plausible hits	-92.1252	-9.32	-191.88	[Na+].CCC(C)CC(NS(=O)(=O)C=1C=CC=C(Cl)C1[O-])C(=O)OC	89.51		rCuN
ZINCnf0000015tbF	Plausible hits	-92.0837	-11.06	-79.71	[Na+].COC(=O)CC1CC(CCO1)NS(=O)(=O)C=2C=C(F)C=CC2[O-]	NA		5tbF
ZINCnr000007Lmcx	Plausible hits	-92.0365	-10.17	-201.61	[Na+].COC(=O)C(CC=1C=CSC1)NS(=O)(=O)C=2C=CC=C(Cl)C2[O-]	204.23		Lmcx
ZINCnr000007LmbO	Plausible hits	-91.989	-10.52	-111.16	[Na+].COC(=O)C(CC1=CC=CS1)NS(=O)(=O)C=2C=CC=C(Cl)C2[O-]	168.32		LmbO
ZINClm00000kaZDX	Plausible hits	-91.9788	-10.03	-161.7	[Na+].COC(=O)C(CC1CC1)NS(=O)(=O)C=2C=CC=C(Cl)C2[O-]	133.39		aZDX
ZINClo00000kpFkj	Plausible hits	-91.9376	-11.88	-218.02	[Na+].CC(C)C(NS(=O)(=O)C=1C=CC=C(Cl)C1[O-])C2=CNN=N2	NA		pFkj
ZINCkz000003CKxE	Plausible hits	-91.9137	-10.53	-198.28	[Na+].CC(C)(CCNS(=O)(=O)C=1C=C(Cl)C=C(Cl)C1[O-])C#N	NA		CKxE
ZINCnu000006qA8v	Plausible hits	-91.9102	-9.83	-242.15	[Na+].COC(=O)C1=CSC(CNS(=O)(=O)C=2C=C(Cl)C=C(Cl)C2[O-])=N1	69.22		qA8v
ZINCnn00000nsLEY	Plausible hits	-91.9031	-7.92	-159.18	[Na+].COC(=O)C(CC=1C=COC1)NS(=O)(=O)C=2C=CC=C(Cl)C2[O-]	NA		sLEY
ZINCpF000005VVeN	Plausible hits	-91.8878	-10.49	-202.43	[Na+].[O-]C=1C(Cl)=CC(Cl)=CC1S(=O)(=O)NCC2=CC(=NN2)C=3C=CC=CC3	101.05		VVeN
ZINCnp00000oLGLh	Plausible hits	-91.8838	-10.95	-139.47	[Na+].COC(=O)C1=COC(CNS(=O)(=O)C=2C=C(Cl)C=C(Cl)C2[O-])=N1	NA		LGLh
ZINCpw000007b6L9	Plausible hits	-91.8764	-12.59	-143.91	[Na+].CN1C=CN=C1C2CC(CCO2)NS(=O)(=O)C=3C=C(Cl)C=C(Cl)C3[O-]	NA		b6L9
ZINCpD000007gD9u	Plausible hits	-91.8115	-15.41	-132.17	[Na+].COC(=O)NC=1C=CC=C(CNS(=O)(=O)C=2C=C(Cl)C=C(Cl)C2[O-])C1	128.4		gD9u
ZINCoF000003LqTB	Plausible hits	-91.8035	-12.54	-151.3	[Na+].CC(=O)NC=1C=CC(F)=C(NS(=O)(=O)C=2C=C(Cl)C=C(Cl)C2[O-])C1	32.03		LqTB
ZINCpx000000zwDl	Plausible hits	-91.7983	-8.28	-121.89	[Na+].CCC=1C=C(N=CN1)N2CCCC(C2)NC(=O)C=3C=CC(I)=C([O-])C3	NA		zwDl
ZINCnD000007xd7L	Plausible hits	-91.7709	-10.66	-112.81	[Na+].[O-]C=1C(Cl)=CC=CC1S(=O)(=O)NC(CCC#N)C=2C=CC=CC2	NA		xd7L
ZINCoL00000cODhJ	Plausible hits	-91.7527	-13.84	-193.38	[Na+].CC(=O)NC=1C=CC(Cl)=C(NS(=O)(=O)C=2C=C(Cl)C=C(Cl)C2[O-])C1	14.6	13.16	ODhJ
ZINCol00000fXcL2	Plausible hits	-91.71	-9.65	-171.31	[Na+].[O-]C=1C=CC(F)=CC1S(=O)(=O)NCC2=CN=NN2C=3C=CC=CC3	NA		XcL2
ZINCpr000000nIIi	Plausible hits	-91.6964	-12.61	-159.18	[Na+].CN1C=NC=2C=C(NC(=O)C(=O)NCC=3C=CC=C(Cl)C3[O-])C=CC12	NA		nIIi
ZINCrx000008f4KA	Plausible hits	-91.6884	-11.59	-182.41	CC=1C=CSC1C(CC=2C=CC=CC2)NS(=O)(=O)C=3C=NN(C)C3C(=O)O	223.67		f4KA
ZINCon00000986Sb	Plausible hits	-91.6814	-15.4	-155.4	CN1N=CC(=C1C(=O)O)S(=O)(=O)NC2CCSC=3C(F)=CC=CC23	12.57	15.19	86Sb
ZINCnw00000aCsrQ	Plausible hits	-91.6805	-11.07	-201.79	[Na+].[O-]C=1C(Cl)=CC=CC1S(=O)(=O)NC=2C=NC=C(C2)C=3C=CNN3	26.65		CsrQ
ZINCol00000foEXm	Plausible hits	-91.6729	-8.97	-156.55	[Na+].COC(=O)C(CC=1C=CN=CC1)NS(=O)(=O)C=2C=CC=C(Cl)C2[O-]	NA		oEXm
ZINCpH00000afDE6	Plausible hits	-91.6607	-13.26	-177.39	[Na+].CN1C=CN=C1SC=2C=CC(NS(=O)(=O)C=3C=CC=C(Cl)C3[O-])=CC2	188.97		fDE6
ZINCow000004umOI	Plausible hits	-91.6373	-20.06	-96.91	[Na+].CN(C)C(=O)C1CCCC(C1)NS(=O)(=O)C=2C=C(Cl)C=C(Cl)C2[O-]	NA		umOI
ZINCpH000009Xgil	Plausible hits	-91.6169	-11.75	-157.01	[Na+].CCOC=1C=CC(NS(=O)(=O)C=2C=CC=C(Cl)C2[O-])=C3N=CC=CC13	18.2		Xgil
ZINCph00000fKZ0z	Plausible hits	-91.6125	-16.77	-207.52	CN1N=CC(=C1C(=O)O)S(=O)(=O)NCC=2C=CC=3OC(C)(C)OC3C2	194.21		KZ0z
ZINCpL00000d1cyQ	Plausible hits	-91.6121	-13.85	-171.38	[Na+].CC(C)OC=1C=CC(NS(=O)(=O)C=2C=C(Cl)C=C(Cl)C2[O-])=CC1C#N	40.39		1cyQ
ZINCox000008imX4	Plausible hits	-91.5539	-12.24	-139.68	[Na+].CCOC(=O)C1=CSC(=N1)C(C)NS(=O)(=O)C=2C=CC=C(Cl)C2[O-]	97.48		imX4
ZINCps00000bYqC1	Plausible hits	-91.5361	-10.35	-277.54	[Na+].COC(=O)C(CC=1C=CC(F)=CC1)NS(=O)(=O)C=2C=CC=C(Cl)C2[O-]	240.1		YqC1
ZINCmo00000836OE	Plausible hits	-91.524	-14.08	-209.75	[Na+].NC(=O)C1=CC=C(CNS(=O)(=O)C=2C=C(Cl)C=C(Cl)C2[O-])O1	NA		36OE
ZINCoH000005YvzS	Plausible hits	-91.5193	-13.12	-171.83	[Na+].[O-]C=1C(Cl)=CC=CC1S(=O)(=O)NC=2C=CC(F)=CC2OCC3CC3	6.02	5.41	YvzS
ZINCpm00000drQg4	Plausible hits	-91.4974	-12.26	-214.81	CN1N=CC(=C1C(=O)O)S(=O)(=O)NC2CC(C)(C)OC=3C=CC=CC23	5.61	5.3	rQg4
ZINCpG000005WuJh	Plausible hits	-91.4715	-13.46	-165.85	[Na+].COC(=O)C=1C=C(CNS(=O)(=O)C=2C=C(Cl)C=C(Cl)C2[O-])C=CC1Cl	66.91		WuJh
ZINCnl00000maGe1	Plausible hits	-91.4442	-12.23	-124.61	[Na+].COC(=O)C(CC1=CN=CS1)NS(=O)(=O)C=2C=CC=C(Cl)C2[O-]	NA		aGe1
ZINCpo00000sZ2PA	Plausible hits	-91.4404	-10.59	-176.53	[Na+].CCOC(=O)C(CC=1C=CC=CN1)NS(=O)(=O)C=2C=CC=C(Cl)C2[O-]	NA		Z2PA
ZINCtw000007R3Zs	Plausible hits	-91.3974	-12.63	-233.29	CN1N=CC(=C1C(=O)O)S(=O)(=O)NC(CC=2C=CC=C(F)C2)C=3C=CC=C(F)C3	NA		R3Zs
ZINCpE0000067aZR	Plausible hits	-91.3864	-13.75	-138.03	[Na+].CC(CC(=O)N)C=1C=CC(NS(=O)(=O)C=2C=C(Cl)C=C(Cl)C2[O-])=CC1	66.22		7aZR
ZINCow0000047KHV	Plausible hits	-91.3623	-11.2	-121.37	CC(NS(=O)(=O)C=1C=NN(C)C1C(=O)O)C=2C(Cl)=CC=C(F)C2Cl	230.35		7KHV
ZINCpK00000bTNbV	Plausible hits	-91.3541	-12.85	-130.5	[Na+].[O-]C=1C(Cl)=CC=CC1S(=O)(=O)NC2=NC=C(CC=3C=CC=CC3F)S2	NA		TNbV
ZINCng000001azSg	Likely artifacts	-91.3365	-3.38	-203.1	CCCC(=O)NNS(=O)(=O)C=1C=CC(=CC1)S(=O)(=O)C(F)(F)F	NA		azSg
ZINCjs000005GWhb	Plausible hits	-91.3221	-13.7	-70.27	[Na+].CC(C)(CCNS(=O)(=O)C=1C=CC=C(Cl)C1[O-])C#N	NA		GWhb
ZINCnh00000bk94D	Plausible hits	-91.3161	-11.17	-237.82	CC(CC=1C=CC=CC1F)NS(=O)(=O)C=2C=NN(C)C2C(=O)O	NA		k94D
ZINCpu0000077jdD	Plausible hits	-91.2967	-12.98	-157.59	[Na+].CCCOC(=O)C(CC=1C=COC1)NS(=O)(=O)C=2C=CC=C(Cl)C2[O-]	170.31		7jdD
ZINCow000000vkyq	Plausible hits	-91.2738	-12.04	-187.65	[Na+].CS(=O)CC=1C=CC=C(NS(=O)(=O)C=2C=C(F)C=C(F)C2[O-])C1C	NA		vkyq
ZINCoC000009DsfR	Plausible hits	-91.2657	-14.54	-185.31	[Na+].[O-]C=1C(Cl)=CC(Cl)=CC1S(=O)(=O)NC=2C=NC=C(C2)C=3C=CNN3	44.57		DsfR
ZINClq000005QYAt	Plausible hits	-91.2584	-11.14	-165.05	[Na+].CCCCC(NS(=O)(=O)C=1C=CC=C(Cl)C1[O-])C(=O)OC	174.58		QYAt
ZINCmt000005tl5P	Plausible hits	-91.2449	-8.93	-174.87	[Na+].COC(=O)C(CCC(C)C)NS(=O)(=O)C=1C=CC=C(Cl)C1[O-]	NA		tl5P
ZINCj8000002qJ4O	Likely artifacts	-91.2439	-7.92	-155.24	CSCC(=O)NNS(=O)(=O)C=1C=CC(=CC1)[N+](=O)[O-]	NA		qJ4O
ZINCny000002Kvlm	Plausible hits	-91.2357	-13.08	-265.79	[Na+].CC1=NC(=CS1)C2=CC=C(CNS(=O)(=O)C=3C=CC=CC3[O-])O2	NA		Kvlm
ZINCrn00000ciBYC	Plausible hits	-91.1516	-13.02	-175.88	CN1N=CC(=C1C(=O)O)S(=O)(=O)NCC=2C=CN=C(OC3CCCCC3)C2	NA		iBYC
ZINCoA000003HOIw	Plausible hits	-91.1482	-12.67	-153.14	[Na+].CC1=NC(=CS1)C2=CC=C(CNS(=O)(=O)C=3C=C(F)C=CC3[O-])O2	NA		HOIw
ZINCpt000000eBHB	Plausible hits	-91.0653	-10.68	-154.89	[Na+].[O-]C=1C=CC(F)=CC1S(=O)(=O)NC2CCN(C2)C=3C(F)=CC=CC3F	NA		eBHB
ZINCpx000000GaLU	Likely artifacts	-91.0612	-13.75	-426.59	[Na+].CC(CC=1C=CC(NS(=O)(=O)C=2C=C(F)C=C(F)C2[O-])=CC1)C(=O)O	NA		GaLU
ZINCmw000006eWzg	Plausible hits	-91.0307	-12.91	-166.6	[Na+].COCCC(NS(=O)(=O)C=1C=CC=C(Cl)C1[O-])C2=CC=CO2	66.82		eWzg
ZINCrj00000hjZda	Plausible hits	-91.0119	-11.8	-279.06	CCOCC(CC=1C=CC(F)=CC1F)NS(=O)(=O)C=2C=NN(C)C2C(=O)O	NA		jZda
